# Quantifying the difference between CO_2_-release and carbon conversion in aerobic aquatic biodegradation tests

**DOI:** 10.1101/2025.03.20.644457

**Authors:** Ines Fritz, Lia Hergolitsch, Dennis Dalnodar, Antonia Zerobin

## Abstract

Quantitative biodegradation measurement of polymers (plastic) is, usually, done by monitoring indirect parameter, such as CH_4_- or CO_2_-release or oxygen consumption, which are a result of microbial activity. The microorganisms in such a test bottle will metabolise a polymer only if they can use a certain part of the substrate for growth of new biomass (new cells). This part can not be measured with the indirect parameter. In our long time study we investigated a wide range of fast to slowly biodegradable polymers by measuring the biomass growth in addition to the CO_2_-release. To that end we extended and improved the information about the metabolisation of the polymer for a full carbon balance. We quantified the biomass growth by measuring insoluble, therefore cellular, protein content from the inocula, from the suspensions during the biodegradation test runtime and at the end of each test. The procedure reduces the doubt about full biodegradability of all polymers, but especially that of mixtures and blends composed from different polymers. Our method evaluation is based on the results of 150 biodegradation tests.
