## Supplementary data table 1 for "Quantifying the difference between CO_2_-release and carbon conversion in aerobic aquatic biodegradation tests"

### Sheet: C-Balance_big_table
Test / date	Polymer	Polymer C in [mg]	C as CO2 out [mg]*	C in biomass [mg]	C as CO2 out [%]	Metabolised [%]	Residue / missing [%]		metabolised minus CO2	metab. minus CO2 cellulose	sum is >100%
Sturm v0 / 1997	Cellulose	378.54	270.759	82.302	71.527	93.269	6.73101		21.7419	21.7419	0
	Cellulose	378.456	275.925	103.083	72.9082	100.146	0		27.2379	27.2379	1
	ABA 618	544.923	84.1022	108.333	15.4338	35.3142	64.6858		19.8804		0
	ABA 618	545.044	39.1064	71.9581	7.17491	20.3772	79.6228		13.2023		0
	BAK 1095	548.312	33.4914	73.8702	6.10809	19.5804	80.4196		13.4723		0
	MaterBi-ZI	464.053	285.629	178.103	61.551	99.9309	0.0690958		38.3799		0
	MaterBi-ZI	464.156	242.716	172.359	52.2918	89.4258	10.5742		37.1339		0
Sturm v1 / 1997	Cellulose	424.103	294.659	143.006	69.4782	103.198	0		33.7197	33.7197	1
	Cellulose	423.388	312.215	106.115	73.7419	98.8053	1.19474		25.0633	25.0633	0
	Fasal 0% PE	484.486	185.1	122.083	38.2055	63.4039	36.5961		25.1984		0
	Fasal 0% PE	641.282	180.408	131.084	28.1325	48.5734	51.4266		20.441		0
	Fasal 10% PE	509.894	156.326	126.594	30.6586	55.4862	44.5138		24.8276		0
	Fasal 10% PE	507.817	154.674	99.793	30.4587	50.1101	49.8899		19.6514		0
	Fasal 20% PE	545.337	139.73	116.547	25.6227	46.9943	53.0057		21.3716		0
	Fasal 20% PE	544.09	125.458	100.615	23.0583	41.5507	58.4493		18.4924		0
	Fasal 35% PE	596.434	123.146	86.2506	20.6471	35.1082	64.8918		14.4611		0
	Fasal 35% PE	595.724	130.554	97.4868	21.9152	38.2796	61.7204		16.3644		0
	Fasal 50% PE	641.729	116.503	90.231	18.1545	32.2151	67.7849		14.0606		0
	Fasal 50% PE	644.35	117.274	84.2273	18.2004	31.2721	68.7279		13.0717		0
	Fasal T 197	499.859	162.76	111.372	32.5612	54.8419	45.1581		22.2807		0
	Fasal T 197	498.818	177.736	102.143	35.6315	56.1085	43.8915		20.477		0
	Lignocel	469.116	102.162	128.094	21.7776	49.0832	50.9168		27.3055		0
	Lignocel	469.676	104.219	115.248	22.1895	46.7273	53.2727		24.5378		0
Sturm v8 / 1998	Cellulose	427.844	289.358	89.7033	67.6318	88.5981	11.4019		20.9664	20.9664	0
	Cellulose	427.087	279.619	107.613	65.4711	90.6681	9.33189		25.197	25.197	0
	Biomer	557.879	384.312	114.546	68.8881	89.4205	10.5795		20.5324		0
	Biomer	560.744	383.691	115.321	68.4252	88.9909	11.0091		20.5656		0
	Bionolle	574.328	68.9223	54.0684	12.0005	21.4147	78.5853		9.4142		0
	Bionolle	573.132	88.1173	74.4181	15.3747	28.3592	71.6408		12.9845		0
	Fasal	487.72	180.737	108.104	37.0575	59.2227	40.7773		22.1652		0
	Fasal	489.265	193.367	134.878	39.5219	67.0894	32.9106		27.5675		0
	MaterBi-A	515.751	121.81	69.2549	23.618	37.046	62.954		13.428		0
	MaterBi-A	515.444	125.183	68.8803	24.2864	37.6497	62.3503		13.3633		0
	Ökopur	435.334	316.554	125.802	72.7153	101.613	0		28.8979		1
	Ökopur	433.146	298.264	126.648	68.8598	98.099	1.90096		29.2392		0
	PHB	570.894	377.384	100.39	66.1041	83.6888	16.3112		17.5847		0
	PHB	566.632	366.568	150.163	64.6924	91.1933	8.80666		26.5009		0
	Skygreen	563.754	33.1191	43.6353	5.87474	13.6149	86.3851		7.74013		0
	Skygreen	572.239	31.9241	46.3831	5.57881	13.6844	86.3156		8.10554		0
Sturm v9 / 1998	Cellulose	425.364	264.438	163.893	62.1675	100.697	0		38.53	38.53	1
	Cellulose	424.187	273.134	118.085	64.3899	92.2279	7.77208		27.838	27.838	0
	Fasal T 197	502.137	143.418	101.01	28.5615	48.6775	51.3225		20.116		0
	Fasal	483.183	148.427	115.078	30.7186	54.5354	45.4646		23.8167		0
	Fasal	487.044	157.295	115.437	32.2959	55.9975	44.0025		23.7016		0
	Ökopur	430.744	307.291	143.97	71.3397	104.763	0		33.4236		1
	Ökopur	430.23	290.838	133.191	67.6007	98.5589	1.44108		30.9582		0
Sturm CB1 / 2021	Cellulose	413.767	257.042	-	62.1226	-	-				1
	Cellulose	479.028	322.736	116.059	67.373	91.6012	8.39883		24.2281	24.2281	0
	Cellulose	367.595	219.446	118.687	59.6978	91.9852	8.01477		32.2875	32.2875	0
	Starch	469.705	336.14	40.0911	71.5641	80.0995	19.9005		8.53538		0
	Starch	363.6	248.743	-	68.4113	-	-				1
	Starch	429.749	270.913	50.3815	63.0397	74.7632	25.2368		11.7235		0
Sturm Co-metabolism / 2022	blend	657.661	518.04	67.65	78.7701	89.0565	10.9435		10.2865		0
	blend	515.434	407.161	28.4246	78.9938	84.5085	15.4915		5.51469		0
	blend	547.959	383.671	125.976	70.0181	93.0082	6.99184		22.99		0
	PLA	457.5	39.0977	9.34741	8.54594	10.5891	89.4109		2.04315		0
	PLA	537.562	34.5981	11.1319	6.43612	8.50692	91.4931		2.07081		0
	PLA	457.043	66.6949	15.8736	14.5927	18.0658	81.9342		3.47311		0
	PBS	599.292	0	5.79599	0	0	100		0		0
	PBS	558	0	10.0431	0	0	100		0		0
	PBS	516.15	36.098	9.84128	6.9937	8.90037	91.0996		1.90667		0
	PHBV	638.352	402.284	52.7794	63.0191	71.2872	28.7128		8.26806		0
	PHBV	508.896	310.48	63.6489	61.0105	73.5178	26.4822		12.5073		0
	PHBV	638.352	421.109	107.241	65.9682	82.7679	17.2321		16.7997		0
Sturm nano1 / 2022	Bact. cellulose	194.92	81.9419	35.7663	42.0387	60.3879	39.6121		18.3492		0
	Bact. cellulose	198.44	101.119	19.9058	50.9567	60.9879	39.0121		10.0311		0
	Bact. cellulose	199.32	124.267	27.9825	62.3453	76.3843	23.6157		14.039		0
Sturm CB2 meso / 2023	Cellulose	458.208	285.636	155.079	62.3377	96.1823	3.81773		33.8446	33.8446	0
	Cellulose	522.588	363.496	128.994	69.5569	94.2406	5.75945		24.6836	24.6836	0
	Cellulose	494.172	333.342	120.72	67.4547	91.8834	8.11659		24.4287	24.4287	0
	PLA	690	3.45044	11.6149	0.500064	2.18339	97.8166		1.68332		0
	PLA	785.5	10.2013	12.2361	1.2987	2.85644	97.1436		1.55774		0
	PLA	685.5	0	11.7191	0	1.70956	98.2904		1.70956		0
Strum CB2 thermo / 2023	Cellulose	575.868	364.963	188.445	63.3762	96.0999	3.90013		32.7237	32.7237	0
	Cellulose	532.356	316.757	198.071	59.501	96.7074	3.29263		37.2064	37.2064	0
	Cellulose	550.56	279.742	157.93	50.8105	79.4959	20.5041		28.6854	28.6854	0
	PLA	624.5	131.233	44.7909	21.0141	28.1864	71.8136		7.17229		0
	PLA	716.5	95.1288	36.6143	13.2769	18.387	81.613		5.11017		0
	PLA	626	90.8782	40.0884	14.5173	20.9212	79.0788		6.40389		0
Sturm nano2 / 2023	Cellulose	479.6	211.196	97.6736	44.0358	64.4014	35.5986		20.3656	20.3656	0
	Cellulose	506	204.146	124.005	40.3451	64.8521	35.1479		24.507	24.507	0
	Cellulose	499.4	78.7588	55.2873	15.7707	26.8414	73.1586		11.0707	11.0707	0
	Cell-PHB	404.528	295.037	59.2797	72.9336	87.5877	12.4123		14.654		0
	Cell-PHB	252.255	188.648	51.3218	74.7846	95.1298	4.87024		20.3452		0
	SiO2 KS-PLA	220.677	-12.4321	18.7826	-5.63362	2.87774	97.1223		8.51137		0
	SiO2 KS-PLA	351.106	-8.38249	16.0278	-2.38746	2.17748	97.8225		4.56494		0
	SiO2 PG-PCL	236.028	40.2126	42.1701	17.0373	34.9039	65.0961		17.8666		0
	SiO2 PG-PCL	117.405	3.16635	39.3261	2.69695	36.193	63.807		33.4961		0
	SiO2 PG-PLA	154.079	-7.63257	14.8372	-4.95369	4.67597	95.324		9.62966		0
	SiO2 PG-PLA	194.986	1.21655	11.5161	0.623915	6.53003	93.47		5.90611		0
Sturm nano4 / 2023	PHB	541.187	341.907	52.4402	63.1774	72.8672	27.1328		9.68986		0
	PHB	406.029	283.963	49.9564	69.9366	82.2403	17.7597		12.3036		0
	PHB	556.266	275.614	64.4715	49.5472	61.1372	38.8628		11.5901		0
	PHB-BC-PL	452.435	243.617	37.8008	53.8459	62.2008	37.7992		8.35497		0
	PHB-BC-PL	333.9	240.318	36.991	71.9729	83.0514	16.9486		11.0785		0
	PHB-BC-PL	411.81	239.918	34.703	58.2593	66.6863	33.3137		8.42695		0
Sturm nano5 / 2023	Cellulose	476.08	305.436	41.5407	64.1565	72.882	27.118		8.72556	8.72556	0
	Cellulose	491.04	316.535	55.02	64.4622	75.667	24.333		11.2048	11.2048	0
	Cellulose	489.72	335.433	41.984	68.4949	77.0679	22.9321		8.57306	8.57306	0
	PLA-BC	502.493	288.113	65.0597	57.3367	70.2841	29.7159		12.9474		0
	PLA-BC	465.234	296.887	78.2523	63.8145	80.6345	19.3655		16.82		0
	PLA-SiO2	487.563	313.835	21.2192	64.3681	68.7202	31.2798		4.35209		0
	PLA-SiO2	409.003	223.394	6.76077	54.6192	56.2722	43.7278		1.65299		0
	PLA-SiO2	384.944	253.541	45.3825	65.8645	77.6539	22.3461		11.7894		0
	PLLA	463.752	255.791	70.1311	55.1569	70.2794	29.7206		15.1225		0
	PLLA	393.579	192.047	67.6536	48.7951	65.9845	34.0155		17.1893		0
Sturm nano6 / 2023	Cellulose	468.6	384.462	48.3753	82.0447	92.3681	7.63192		10.3234	10.3234	0
	Cellulose	453.64	341.866	133.232	75.3606	104.73	0		29.3695	29.3695	1
	OLLA-SiO2	281.348	252.775	11.6915	89.8443	89.8443	10.1557		0		0
	OLLA-SiO2	309.038	318.468	14.5937	103.051	107.774	0		4.7223		1
	PLA	545.29	405.909	137.838	74.4391	99.717	0.28296		25.2779		0
	PLA	621.822	482.552	177.656	77.6028	106.173	0		28.5701		1
Sturm nano7 meso / 2024	Cellulose	668.8	420.817	66.0774	62.9212	72.8012	27.1988		9.87999	9.87999	0
	Cellulose	818.84	594.5	78.2272	72.6027	82.1561	17.8439		9.55341	9.55341	0
	Cellulose	573.76	420.217	72.6165	73.2392	85.8954	14.1046		12.6562	12.6562	0
	BC-PLA	591.745	1.15898	7.83841	0.195857	1.52048	98.4795		1.32463		0
	BC-PLA	702.515	35.5055	66.5417	5.05406	14.526	85.474		9.47193		0
	BC-PLA	730.499	75.2516	54.1351	10.3014	17.7121	82.2879		7.41071		0
	Cell-OLLA f	570.836	115.598	48.5019	20.2506	28.7472	71.2528		8.49665		0
	Cell-OLLA f	854.601	168.092	51.6737	19.6691	25.7156	74.2844		6.04653		0
	Cell-OLLA f	1063.98	138.395	35.3016	13.0073	16.3252	83.6748		3.31788		0
	Cell-OLLA ht	667.901	159.243	54.9684	23.8423	32.0724	67.9276		8.23002		0
	Cell-OLLA ht	844.857	156.693	50.8746	18.5467	24.5684	75.4316		6.02168		0
	Cell-OLLA ht	585.357	205.888	70.1255	35.1731	47.1531	52.8469		11.9799		0
Sturm nano7 thermo / 2024	Cellulose	564.08	395.26	210.522	70.0717	107.393	0		37.3213	37.3213	1
	Cellulose	843.04	632.087	200.391	74.9771	98.7471	1.25287		23.77	23.77	0
	Cellulose	803	578.092	0	71.9916	71.9916	28.0084		0	0	0
	BC-PLA	670.45	416.858	134.245	62.1759	82.1991	17.8009		20.0232		0
	BC-PLA	756.734	498.6	170.519	65.8884	88.4219	11.5781		22.5335		0
	BC-PLA	585.915	379.362	145.791	64.7469	89.6295	10.3705		24.8826		0
	Cell-OLLA f	896.477	538.196	134.903	60.0346	75.0827	24.9173		15.0481		0
	Cell-OLLA f	1035.88	629.837	190.35	60.8021	79.1778	20.8222		18.3757		0
	Cell-OLLA f	712.443	478.052	199.47	67.1004	95.0985	4.90149		27.9981		0
	Cell-OLLA ht	821.119	507.299	122.956	61.7815	76.7557	23.2443		14.9743		0
	Cell-OLLA ht	981.89	653.385	203.723	66.5436	87.2917	12.7083		20.7481		0
	Cell-OLLA ht	652.795	435.906	222.173	66.7754	100.81	0		34.0341		1
Sturm CETEC1 / 2023	Cellulose	469.48	365.1	37.8397	77.7669	85.8268	14.1732		8.05991	8.05991	0
	Cellulose	490.6	374.896	87.9151	76.4158	94.3357	5.66429		17.9199	17.9199	0
	PHB-PBS	547.371	366.047	65.5271	66.8736	78.8448	21.1552		11.9712		0
	PHB-PBS	567.891	352.348	63.1955	62.045	73.1731	26.8269		11.1281		0
	PHB-PBS	533.007	292.354	101.748	54.85	73.9395	26.0605		19.0895		0
	PHB-PBS-N	589.035	291.004	96.6623	49.4036	65.8138	34.1862		16.4103		0
	PHB-PBS-N	623.166	332.1	98.7921	53.2924	69.1457	30.8543		15.8533		0
	PHB-PBS-N	653.994	373.196	130.886	57.0641	77.0774	22.9226		20.0133		0
	PHB-PLA	517.149	271.656	106.936	52.5295	73.2076	26.7924		20.678		0
	PHB-PLA	494.771	333.8	57.6738	67.4656	79.1223	20.8777		11.6567		0
	PHB-PLA	543.907	327.501	98.0479	60.2126	78.2392	21.7608		18.0266		0
	PHB-PLA-N	482.632	264.757	89.8973	54.8568	73.4833	26.5167		18.6264		0
	PHB-PLA-N	474.549	301.703	65.6256	63.5768	77.4059	22.5941		13.829		0
	PHB-PLA-N	518.295	326.026	105.714	62.9035	83.3001	16.6999		20.3966		0
								average	16.5002	21.9276	12
